# Functional Metagenomic Analysis Reveals Early Gut Microbiota Alterations in Alpha-Synuclein Transgenic Mice: Insights into Parkinson’s Disease Progression

**DOI:** 10.1101/2025.03.18.644066

**Authors:** Divya Mondhe, Nanthini Jayabalan, Man Tamang, Jessika Suescun, Richard Gordon

**Affiliations:** School of biomedical science, Faculty of health, Queensland University of Technology, Brisbane, Australia; Translational Research Institute, Brisbane, Australia; UQ Centre for Clinical Research, University of Queensland, Australia

## Abstract

Parkinson’s Disease (PD) is the fastest growing neurodegenerative disease and manifests as a synucleinopathy with progressive motor and non-motor symptoms. In this study, we investigated the gut-microbial alterations associated with PD in an α-synuclein transgenic mouse model (hα-Syn) at both early and late stages of the disease. We utilised high-resolution functional metagenomics with ultra-deep sequencing to ensure the identification of low-abundance and novel taxa. The microbial community and metabolic pathways were profiled using Microba community and pathway profiler, respectively. While the microbial alpha-diversity remained unchanged between the hα-Syn and WT group across different disease stages, distinct shifts in microbial composition were observed. The hα-Syn group form two separate clusters corresponding to early and late stages of the disease, indicating progressive dysbiosis. Gut dysbiosis in the early stages of PD was characterised with an increase in *Staphylococcus* species and a decrease of *Duncaniella* and *Muribaculum* species. A reduction in lactobacillus genera was also observed in PD. Furthermore, microbes associated with SCFA production declined whereas and opportunistic pathogens increased in abundance. These findings provide evidence supporting the hypothesis that microbiota alterations may contribute to the onset and progression of PD, highlighting potential microbial targets for future therapeutic interventions.
