## Supplementary material for "Functional Metagenomic Analysis Reveals Early Gut Microbiota Alterations in Alpha-Synuclein Transgenic Mice: Insights into Parkinson’s Disease Progression": Metadata: Abundance_Files_M83_Short_Longterm.xlsx

### Sheet: Metadata_Shortterm
Sample_ID	Type
BBG1117	hαSyn-Tg
BBG1118	hαSyn-Tg
BBG1119	hαSyn-Tg
BBG1120	hαSyn-Tg
BBG1121	hαSyn-Tg
BBG1122	hαSyn-Tg
BBG1123	hαSyn-Tg
BBG1124	hαSyn-Tg
BBG1125	WT
BBG1126	WT
BBG1127	WT
BBG1128	WT
BBG1129	WT
BBG1130	WT

### Sheet: Metadata_Longterm
Sample_ID	Type
BBK0672	hαSyn-Tg
BBK0673	hαSyn-Tg
BBK0676	hαSyn-Tg
BBK0678	hαSyn-Tg
BBK0679	hαSyn-Tg
BBK0680	hαSyn-Tg
BBK0683	hαSyn-Tg
BBK0685	hαSyn-Tg
BBK0671	WT
BBK0674	WT
BBK0675	WT
BBK0677	WT
BBK0681	WT
BBK0682	WT
BBK0684	WT
BBK0686	WT

### Sheet: RA_Shortterm
Sample_ID	Phylum	Class	Order	Family	Genus	BBG1117	BBG1118	BBG1119	BBG1120	BBG1121	BBG1122	BBG1123	BBG1124	BBG1125	BBG1126	BBG1127	BBG1128	BBG1129	BBG1130
s__Adlercreutzia caecimuris	p__Actinobacteriota	c__Coriobacteriia	o__Coriobacteriales	f__Eggerthellaceae	g__Adlercreutzia	0.068387	0.0624321	0.0500708	0.0100272	0.0265513	0.027208	0.0119248	0.0134702	0.00504749	0.011041	0.0109834	0.0321588	0.00296521	0.0228175
s__Bifidobacterium pseudolongum_A	p__Actinobacteriota	c__Actinobacteria	o__Actinomycetales	f__Bifidobacteriaceae	g__Bifidobacterium	0	0	0	0	0	0	0	0	0.0222586	0.118163	0	0.00923142	0	0
s__CAG-485 sp002362485	p__Bacteroidota	c__Bacteroidia	o__Bacteroidales	f__Muribaculaceae	g__CAG-485	0.40746	0.0816633	0.217062	0.475782	0.136465	0.0499894	0.0301598	0.0751125	0.018503	0.0622839	0.0549947	0.0499052	0.0639456	0.229064
s__Duncaniella muris	p__Bacteroidota	c__Bacteroidia	o__Bacteroidales	f__Muribaculaceae	g__Duncaniella	0	0	0	0	0	0	0	0	0.0372643	0.0446901	0.0215574	0.0464068	0.0929554	0.0915114
s__Muribaculum intestinale	p__Bacteroidota	c__Bacteroidia	o__Bacteroidales	f__Muribaculaceae	g__Muribaculum	0	0	0	0	0	0	0	0	0.0563839	0.074547	0.063568	0.58708	0.143219	0.106686
s__Muribaculum sp002473395	p__Bacteroidota	c__Bacteroidia	o__Bacteroidales	f__Muribaculaceae	g__Muribaculum	0	0	0	0	0	0	0	0	0.0132639	0.00723354	0.000726737	0.000730789	0.0037342	0.00684078
s__Absiella innocuum	p__Firmicutes	c__Bacilli	o__Erysipelotrichales	f__Erysipelotrichaceae	g__Absiella	0.00162656	0	0.008215	0.00270908	0.00461811	0	0	0	0	0	0	0.0110471	0.000602433	0
s__Dubosiella newyorkensis	p__Firmicutes	c__Bacilli	o__Erysipelotrichales	f__Erysipelotrichaceae	g__Dubosiella	0	0	0	0	0	0	0	0	0.272171	0.292836	0	0.000880222	0	0
s__Enterococcus_D gallinarum	p__Firmicutes	c__Bacilli	o__Lactobacillales	f__Enterococcaceae	g__Enterococcus_D	0	0	0	0	0	0	0	0	0	0	0	0.00278942	0	0
s__Erysipelatoclostridium cocleatum	p__Firmicutes	c__Bacilli	o__Erysipelotrichales	f__Erysipelatoclostridiaceae	g__Erysipelatoclostridium	0.00929028	0.0102631	0.0163669	0.00124869	0.00201571	0	0	0	0	0.000649802	0	0.00146158	0.00129346	0.00125271
s__Faecalibaculum rodentium	p__Firmicutes	c__Bacilli	o__Erysipelotrichales	f__Erysipelotrichaceae	g__Faecalibaculum	0	0	0	0	0	0	0	0.00987408	0	0	0	0	0	0
s__Lactobacillus johnsonii	p__Firmicutes	c__Bacilli	o__Lactobacillales	f__Lactobacillaceae	g__Lactobacillus	0.0478082	0.00724897	0.123001	0.00491996	0.0116387	0.001827	0.00758044	0	0.141097	0.114021	0.144051	0	0.323264	0.0139268
s__Lactobacillus_B animalis	p__Firmicutes	c__Bacilli	o__Lactobacillales	f__Lactobacillaceae	g__Lactobacillus_B	0.216628	0.214472	0.117381	0.177942	0.0109878	0.0014213	0.00704554	0.00712411	0.0105292	0.0282409	0.0117766	0.00554199	0.0268366	0.0941405
s__Lactobacillus_H reuteri	p__Firmicutes	c__Bacilli	o__Lactobacillales	f__Lactobacillaceae	g__Lactobacillus_H	0.00347957	0	0.00655087	0	0	0	0.00258547	0	0.00278293	0.00866991	0.00304221	0	0	0.00190876
s__Lactobacillus_H reuteri_D	p__Firmicutes	c__Bacilli	o__Lactobacillales	f__Lactobacillaceae	g__Lactobacillus_H	0.00957445	0.00819321	0.0172171	0.000764412	0.0048841	0.00256972	0	0	0.00860338	0.0261213	0.00885734	0	0.003262	0.00577981
s__Staphylococcus nepalensis	p__Firmicutes	c__Bacilli	o__Staphylococcales	f__Staphylococcaceae	g__Staphylococcus	0	0.00371465	0.00393399	0.00219232	0	0	0	0	0	0	0	0	0	0
s__Staphylococcus xylosus	p__Firmicutes	c__Bacilli	o__Staphylococcales	f__Staphylococcaceae	g__Staphylococcus	0.00108889	0.00469276	0.00850682	0.00196787	0	0	0	0	0	0	0	0	0	0
s__Staphylococcus_A lentus	p__Firmicutes	c__Bacilli	o__Staphylococcales	f__Staphylococcaceae	g__Staphylococcus_A	0.00519635	0.0251403	0.0177093	0	0	0	0	0	0.0017641	0	0.00822652	0.00320565	0	0
s__14-2 sp000403255	p__Firmicutes_A	c__Clostridia	o__Lachnospirales	f__Lachnospiraceae	g__14-2	0.00397845	0	0.00599878	0	0	0	0	0	0	0.00286581	0.00845032	0	0.0040806	0.00567469
s__14-2 sp000403315	p__Firmicutes_A	c__Clostridia	o__Lachnospirales	f__Lachnospiraceae	g__14-2	0.0457215	0.26554	0.0513832	0.0354605	0.0878497	0.0872341	0.051438	0.421878	0.00655485	0.0116649	0.0655859	0	0.0130223	0.0150608
s__Acutalibacter muris	p__Firmicutes_A	c__Clostridia	o__Oscillospirales	f__Acutalibacteraceae	g__Acutalibacter	0.00278311	0.0200213	0	0.00485674	0.00412008	0.00486747	0.00772485	0.00732562	0.00248548	0.00256328	0.00532572	0	0.00564161	0.00498944
s__Anaerostipes sp000508985	p__Firmicutes_A	c__Clostridia	o__Lachnospirales	f__Lachnospiraceae	g__Anaerostipes	0	0	0	0	0	0	0	0	0	0	0	0.0067047	0	0
s__Anaerotruncus sp000403395	p__Firmicutes_A	c__Clostridia	o__Oscillospirales	f__Ruminococcaceae	g__Anaerotruncus	0.00211733	0.011486	0.0063947	0.00384178	0.00772703	0.00993914	0.0151469	0.00626022	0	0.00137965	0.00458668	0.00066119	0.00475745	0.00379221
s__ASF356 sp000364165	p__Firmicutes_A	c__Clostridia	o__Lachnospirales	f__Anaerotignaceae	g__ASF356	0	0.00348733	0	0	0	0	0.00218867	0	0	0	0	0	0	0
s__Blautia coccoides	p__Firmicutes_A	c__Clostridia	o__Lachnospirales	f__Lachnospiraceae	g__Blautia	0	0	0	0.00465085	0	0	0	0	0	0	0	0.0106138	0	0
s__COE1 sp000403215	p__Firmicutes_A	c__Clostridia	o__Lachnospirales	f__Lachnospiraceae	g__COE1	0	0	0	0	0	0	0	0	0	0.0143675	0	0	0.0400733	0.0264491
s__COE1 sp000403335	p__Firmicutes_A	c__Clostridia	o__Lachnospirales	f__Lachnospiraceae	g__COE1	0	0	0	0	0	0	0	0	0	0.00171747	0	0	0	0
s__COE1 sp002358575	p__Firmicutes_A	c__Clostridia	o__Lachnospirales	f__Lachnospiraceae	g__COE1	0.0157893	0	0	0.169648	0.522037	0.588249	0.697096	0.329512	0.300166	0.0583524	0.390495	0	0.120695	0.224499
s__Dorea sp000403455	p__Firmicutes_A	c__Clostridia	o__Lachnospirales	f__Lachnospiraceae	g__Dorea	0.00785496	0.0171372	0.0126348	0.00459749	0.0147004	0	0	0	0.00505781	0.00523686	0.00890407	0	0.00601724	0.00527951
s__Dorea sp000403475	p__Firmicutes_A	c__Clostridia	o__Lachnospirales	f__Lachnospiraceae	g__Dorea	0.00160582	0.00681729	0.00383461	0.00132525	0.00566133	0	0	0.00280655	0	0.00125801	0.00353285	0	0.0024558	0
s__Eubacterium_J plexicaudatum	p__Firmicutes_A	c__Clostridia	o__Lachnospirales	f__Lachnospiraceae	g__Eubacterium_J	0	0	0.00935545	0	0	0	0	0	0	0.00158637	0	0	0	0
s__Faecalicatena sp000364245	p__Firmicutes_A	c__Clostridia	o__Lachnospirales	f__Lachnospiraceae	g__Faecalicatena	0.00364646	0.00824239	0.0118382	0.00445713	0.00710261	0.0168812	0.0058846	0.00574214	0.00298703	0.0110775	0	0.00665421	0.00411515	0.00355276
s__Faecalicatena sp000403295	p__Firmicutes_A	c__Clostridia	o__Lachnospirales	f__Lachnospiraceae	g__Faecalicatena	0	0.00319663	0.00491197	0	0	0	0	0	0.00133312	0.0025469	0	0	0.00371205	0
s__Hungatella_A sp002358555	p__Firmicutes_A	c__Clostridia	o__Lachnospirales	f__Lachnospiraceae	g__Hungatella_A	0	0	0	0	0.00406254	0.00701704	0.0065499	0	0	0	0	0	0	0
s__Kineothrix sp000403275	p__Firmicutes_A	c__Clostridia	o__Lachnospirales	f__Lachnospiraceae	g__Kineothrix	0	0.0244977	0.00474792	0	0	0	0	0	0	0	0	0	0	0
s__Lawsonibacter sp000492175	p__Firmicutes_A	c__Clostridia	o__Oscillospirales	f__Oscillospiraceae	g__Lawsonibacter	0	0.00703696	0	0.00133917	0.00431816	0.00370549	0.00463113	0.00300043	0	0	0.0026315	0	0	0
s__Oscillibacter sp000403435	p__Firmicutes_A	c__Clostridia	o__Oscillospirales	f__Oscillospiraceae	g__Oscillibacter	0.00153004	0.00764131	0.00456179	0.00161292	0.00561323	0.00514486	0.00607318	0.00546116	0.00117516	0.000940354	0.00227859	0.00230495	0.0035136	0
s__UBA1394 sp900066845	p__Firmicutes_A	c__Clostridia	o__Oscillospirales	f__Ruminococcaceae	g__UBA1394	0.0117667	0	0.0187977	0	0.00950693	0.00125775	0.00340149	0	0	0	0	0	0	0
s__Parasutterella excrementihominis	p__Proteobacteria	c__Gammaproteobacteria	o__Burkholderiales	f__Burkholderiaceae	g__Parasutterella	0	0	0	0	0	0	0	0	0.0117169	0.043175	0.0831185	0.0157062	0.0382377	0.0443521
s__Akkermansia muciniphila	p__Verrucomicrobiota	c__Verrucomicrobiae	o__Verrucomicrobiales	f__Akkermansiaceae	g__Akkermansia	0.0512012	0.0520105	0.178976	0	0.00967577	0.00817359	0.00397635	0	0.0213961	0.0027719	0	0.0937314	0.0083056	0.00154375
Unassigned	Unassigned	Unassigned	Unassigned	Unassigned	Unassigned	0.0814654	0.155066	0.10055	0.0906564	0.120464	0.184515	0.136593	0.112433	0.0574592	0.0499988	0.0973065	0.113185	0.0832952	0.0908787

### Sheet: RA_Longterm
Sample_ID	Kingdom	Phylum	Class	Order	Family	Genus	BBK0671	BBK0672	BBK0673	BBK0674	BBK0675	BBK0676	BBK0677	BBK0678	BBK0679	BBK0680	BBK0681	BBK0682	BBK0683	BBK0684	BBK0685	BBK0686
s__14-2 sp000403255	d__Bacteria	p__Firmicutes_A	c__Clostridia	o__Lachnospirales	f__Lachnospiraceae	g__14-2	0	0	0	0.000941145	0	0	0	0	0	0.00307733	0.00169209	0.00695891	0	0	0	0
s__14-2 sp000403315	d__Bacteria	p__Firmicutes_A	c__Clostridia	o__Lachnospirales	f__Lachnospiraceae	g__14-2	0.15993	0	0.167643	0.00967479	0	0	0.0122586	0	0.00122114	0.0107676	0.0135462	0.257799	0.00265361	0.00342667	0	0.11953
s__Absiella innocuum	d__Bacteria	p__Firmicutes	c__Bacilli	o__Erysipelotrichales	f__Erysipelotrichaceae	g__Absiella	0	0	0	0	0.00857676	0.00132601	0	0	0.00082795	0	0	0	0.000755169	0	0.00466132	0
s__Acetatifactor muris	d__Bacteria	p__Firmicutes_A	c__Clostridia	o__Lachnospirales	f__Lachnospiraceae	g__Acetatifactor	0	0	0	0	0	0	0	0	0	0	0	0	0	0	0	0.00587312
s__Acutalibacter muris	d__Bacteria	p__Firmicutes_A	c__Clostridia	o__Oscillospirales	f__Acutalibacteraceae	g__Acutalibacter	0.00377337	0.00164335	0	0.00244213	0	0	0.00112008	0	0	0.00379424	0.00421802	0.00772458	0	0.00102618	0	0.0020993
s__Adlercreutzia caecimuris	d__Bacteria	p__Actinobacteriota	c__Coriobacteriia	o__Coriobacteriales	f__Eggerthellaceae	g__Adlercreutzia	0.0119887	0.00391259	0.00077537	0.00150889	0.0045333	0.00426309	0.00237997	0.00236107	0.00235107	0.00214636	0.00260531	0.00434599	0.0101561	0.00171729	0.0076312	0.00817393
s__Adlercreutzia mucosicola	d__Bacteria	p__Actinobacteriota	c__Coriobacteriia	o__Coriobacteriales	f__Eggerthellaceae	g__Adlercreutzia	0	0	0	0.000929559	0	0	0.0015349	0	0	0	0	0	0	0.000795352	0	0
s__Akkermansia muciniphila	d__Bacteria	p__Verrucomicrobiota	c__Verrucomicrobiae	o__Verrucomicrobiales	f__Akkermansiaceae	g__Akkermansia	0	0.208879	0.0902677	0	0.0430278	0.00252556	0	0.00135799	0.00357001	0.193324	0	0	0.00352505	0	0.0311738	0.0171369
s__Alistipes MIC7905	d__Bacteria	p__Bacteroidota	c__Bacteroidia	o__Bacteroidales	f__Rikenellaceae	g__Alistipes	0	0.000568959	0	0	0	0	0	0	0	0.000305857	0	0	0	0	0	0
s__Anaerostipes sp000508985	d__Bacteria	p__Firmicutes_A	c__Clostridia	o__Lachnospirales	f__Lachnospiraceae	g__Anaerostipes	0	0	0	0	0.0351239	0.00076078	0	0	0.000530021	0	0	0	0.000594056	0	0.0289613	0
s__Anaerotruncus sp000403395	d__Bacteria	p__Firmicutes_A	c__Clostridia	o__Oscillospirales	f__Ruminococcaceae	g__Anaerotruncus	0.00453827	0.0016424	0.00395551	0.00153153	0.0132482	0	0.000726327	0	0.00157241	0.000405688	0.00164392	0.00727908	0.000925012	0	0.00829933	0.00441146
s__Bacteroides acidifaciens	d__Bacteria	p__Bacteroidota	c__Bacteroidia	o__Bacteroidales	f__Bacteroidaceae	g__Bacteroides	0	0.233399	0	0	0	0	0	0	0	0.146783	0	0	0	0	0	0
s__Bifidobacterium pseudolongum_A	d__Bacteria	p__Actinobacteriota	c__Actinobacteria	o__Actinomycetales	f__Bifidobacteriaceae	g__Bifidobacterium	0	0.030689	0.0082074	0	0.0149649	0.000875578	0	0	0.00142749	0.0146389	0	0	0.0144363	0	0.0097755	0
s__Blautia coccoides	d__Bacteria	p__Firmicutes_A	c__Clostridia	o__Lachnospirales	f__Lachnospiraceae	g__Blautia	0	0	0	0	0.117751	0	0	0	0	0	0	0	0	0	0.0647199	0
s__CAG-180 MIC6647	d__Bacteria	p__Firmicutes_A	c__Clostridia	o__Oscillospirales	f__Acutalibacteraceae	g__CAG-180	0	0	0.000518318	0	0	0.000958595	0	0	0.000529285	0	0	0.00823017	0.00150399	0	0	0
s__CAG-312 MIC9424	d__Bacteria	p__Verrucomicrobiota	c__Verrucomicrobiae	o__Opitutales	f__CAG-312	g__CAG-312 MIC9424	0	0	0.00036521	0	0	0	0	0	0	0	0	0	0	0	0	0
s__CAG-485 sp002362485	d__Bacteria	p__Bacteroidota	c__Bacteroidia	o__Bacteroidales	f__Muribaculaceae	g__CAG-485	0.433578	0.0710742	0.302631	0.255518	0.132568	0.286586	0.478895	0.0819861	0.259428	0.240721	0.293748	0.227939	0.35357	0.452807	0.193719	0.209774
s__CAG-510 MIC7419	d__Bacteria	p__Firmicutes_A	c__Clostridia	o__Lachnospirales	f__Lachnospiraceae	g__CAG-510	0	0	0	0	0	0	0	0	0	0.00139629	0	0	0	0	0	0
s__Clostridioides difficile	d__Bacteria	p__Firmicutes_A	c__Clostridia	o__Peptostreptococcales	f__Peptostreptococcaceae	g__Clostridioides	0	0	0	0	0.00277803	0	0	0	0	0	0	0	0	0	0.0019657	0
s__Clostridium_M clostridioforme	d__Bacteria	p__Firmicutes_A	c__Clostridia	o__Lachnospirales	f__Lachnospiraceae	g__Clostridium_M	0	0	0	0	0.122448	0	0	0	0	0	0	0	0	0	0.0398451	0
s__Clostridium_Q symbiosum	d__Bacteria	p__Firmicutes_A	c__Clostridia	o__Lachnospirales	f__Lachnospiraceae	g__Clostridium_Q	0	0	0	0	0	0.0025635	0	0.00118275	0.00379401	0	0	0	0.0030679	0	0	0
s__COE1 sp000403215	d__Bacteria	p__Firmicutes_A	c__Clostridia	o__Lachnospirales	f__Lachnospiraceae	g__COE1	0	0	0	0.00186807	0	0	0	0	0	0	0	0	0	0	0	0
s__COE1 sp000403335	d__Bacteria	p__Firmicutes_A	c__Clostridia	o__Lachnospirales	f__Lachnospiraceae	g__COE1	0	0	0	0.00106544	0	0	0	0	0.00141498	0	0	0.00583872	0	0	0	0.00610585
s__COE1 sp002358575	d__Bacteria	p__Firmicutes_A	c__Clostridia	o__Lachnospirales	f__Lachnospiraceae	g__COE1	0	0.163267	0	0	0	0.269871	0	0.728408	0	0.177676	0.108664	0	0.176496	0.0471631	0	0.280254
s__Dorea sp000403455	d__Bacteria	p__Firmicutes_A	c__Clostridia	o__Lachnospirales	f__Lachnospiraceae	g__Dorea	0.00675778	0.0515009	0	0.0031131	0	0	0.00299269	0.00503532	0.00231981	0.0158222	0.00377091	0.015414	0.00350084	0.00203469	0.001585	0
s__Dubosiella newyorkensis	d__Bacteria	p__Firmicutes	c__Bacilli	o__Erysipelotrichales	f__Erysipelotrichaceae	g__Dubosiella	0.0164767	0.0096163	0.000267587	0.00140355	0.0493258	0.00175959	0.00139354	0.000713684	0.00998285	0.00146061	0	0.00275197	0.0424728	0	0.035938	0.00136138
s__Duncaniella muris	d__Bacteria	p__Bacteroidota	c__Bacteroidia	o__Bacteroidales	f__Muribaculaceae	g__Duncaniella	0.0321417	0	0.172016	0.332244	0.21781	0.232398	0.212992	0.071762	0.508584	0	0.289087	0.0703504	0.263023	0.162566	0.338983	0.0263647
s__Enterococcus_D gallinarum	d__Bacteria	p__Firmicutes	c__Bacilli	o__Lactobacillales	f__Enterococcaceae	g__Enterococcus_D	0	0	0	0	0.000537842	0	0	0	0	0	0	0	0	0	0	0
s__Erysipelatoclostridium cocleatum	d__Bacteria	p__Firmicutes	c__Bacilli	o__Erysipelotrichales	f__Erysipelatoclostridiaceae	g__Erysipelatoclostridium	0.00354826	0.00085038	0	0.00361132	0	0	0.00145317	0	0	0.00123683	0.000697463	0.00471166	0	0	0	0
s__Escherichia coli	d__Bacteria	p__Proteobacteria	c__Gammaproteobacteria	o__Enterobacterales	f__Enterobacteriaceae	g__Escherichia	0	0	0.000674235	0.000979592	0	0	0	0	0	0	0	0	0	0	0	0
s__Faecalibaculum rodentium	d__Bacteria	p__Firmicutes	c__Bacilli	o__Erysipelotrichales	f__Erysipelotrichaceae	g__Faecalibaculum	0	0.00437802	0	0	0	0	0	0	0	0.00349106	0	0	0	0.00208541	0	0
s__Faecalicatena MIC8692	d__Bacteria	p__Firmicutes_A	c__Clostridia	o__Lachnospirales	f__Lachnospiraceae	g__Faecalicatena	0	0	0.000161184	0	0.00639489	0.000552587	0	0	0	0	0	0	0	0	0.0133852	0
s__Faecalicatena sp000364245	d__Bacteria	p__Firmicutes_A	c__Clostridia	o__Lachnospirales	f__Lachnospiraceae	g__Faecalicatena	0.00703865	0.00901723	0	0.00234417	0	0.00676594	0.00365168	0.00388104	0.00212965	0.00416508	0.00202658	0.00878211	0.00451911	0.00127098	0.00482636	0.00923446
s__Faecalicatena sp000403295	d__Bacteria	p__Firmicutes_A	c__Clostridia	o__Lachnospirales	f__Lachnospiraceae	g__Faecalicatena	0.002516	0.00247678	0.000721291	0	0	0.00163765	0.00129279	0.00105256	0	0.00121304	0	0.00350048	0.00127779	0	0	0
s__Flavonifractor plautii	d__Bacteria	p__Firmicutes_A	c__Clostridia	o__Oscillospirales	f__Oscillospiraceae	g__Flavonifractor	0	0	0	0	0.078777	0	0	0	0.000643308	0	0	0	0	0	0.0390872	0
s__Kineothrix sp000403275	d__Bacteria	p__Firmicutes_A	c__Clostridia	o__Lachnospirales	f__Lachnospiraceae	g__Kineothrix	0	0	0	0	0	0	0	0	0	0	0.00324307	0.00282322	0	0	0	0
s__Lactobacillus johnsonii	d__Bacteria	p__Firmicutes	c__Bacilli	o__Lactobacillales	f__Lactobacillaceae	g__Lactobacillus	0.103825	0.000488486	0	0.0032869	0	0	0.00302867	0	0	0.000563139	0.00691696	0.0438633	0	0.00756817	0	0.0167944
s__Lactobacillus_B animalis	d__Bacteria	p__Firmicutes	c__Bacilli	o__Lactobacillales	f__Lactobacillaceae	g__Lactobacillus_B	0.0174748	0.00480203	0.00278684	0.0380982	0.0244276	0.00119078	0.0224514	0.00192352	0.00291088	0.00719317	0.00172195	0.0079469	0.00179606	0.0347609	0.0146648	0
s__Lactobacillus_B murinus	d__Bacteria	p__Firmicutes	c__Bacilli	o__Lactobacillales	f__Lactobacillaceae	g__Lactobacillus_B	0	0	0	0	0	0	0	0	0	0.00070518	0	0	0	0	0	0
s__Lactobacillus_H reuteri	d__Bacteria	p__Firmicutes	c__Bacilli	o__Lactobacillales	f__Lactobacillaceae	g__Lactobacillus_H	0.00620659	0	0	0	0	0	0.000807029	0	0	0	0	0	0	0	0	0
s__Lactobacillus_H reuteri_D	d__Bacteria	p__Firmicutes	c__Bacilli	o__Lactobacillales	f__Lactobacillaceae	g__Lactobacillus_H	0.0180952	0	0.00156584	0.000786307	0.00181628	0	0	0	0	0.000276042	0.00171313	0.00688251	0	0.00335732	0.000891363	0
s__Muribaculum intestinale	d__Bacteria	p__Bacteroidota	c__Bacteroidia	o__Bacteroidales	f__Muribaculaceae	g__Muribaculum	0.0482218	0	0.0352593	0.166268	0.0186473	0.0206293	0.104348	0.00786932	0.0611995	0	0.0725117	0.105949	0.0204824	0.130597	0.04062	0.096477
s__Muribaculum sp002473395	d__Bacteria	p__Bacteroidota	c__Bacteroidia	o__Bacteroidales	f__Muribaculaceae	g__Muribaculum	0.0112589	0	0.0831047	0.0243423	0.00490383	0.0616455	0.0214942	0.0109651	0.00169158	0	0.0592294	0.0489467	0.0124283	0.034014	0.00983888	0.0184093
s__Oscillibacter sp000403435	d__Bacteria	p__Firmicutes_A	c__Clostridia	o__Oscillospirales	f__Oscillospiraceae	g__Oscillibacter	0	0.00064755	0.00102751	0.00290454	0	0	0.00068983	0	0.000778663	0	0.00139289	0.00267043	0	0.00100571	0	0.00250043
s__Parasutterella excrementihominis	d__Bacteria	p__Proteobacteria	c__Gammaproteobacteria	o__Burkholderiales	f__Burkholderiaceae	g__Parasutterella	0	0	0	0	0.00480918	0	0	0	0	0	0.0317264	0	0	0	0.0193393	0
s__Staphylococcus xylosus	d__Bacteria	p__Firmicutes	c__Bacilli	o__Staphylococcales	f__Staphylococcaceae	g__Staphylococcus	0	0.00114215	0	0	0	0	0	0	0	0	0	0	0	0	0	0
s__Staphylococcus_A lentus	d__Bacteria	p__Firmicutes	c__Bacilli	o__Staphylococcales	f__Staphylococcaceae	g__Staphylococcus_A	0	0.000603784	0	0.00123713	0	0	0.00101675	0	0	0	0	0	0	0.000729732	0	0
s__Turicimonas muris	d__Bacteria	p__Proteobacteria	c__Gammaproteobacteria	o__Burkholderiales	f__Burkholderiaceae	g__Turicimonas	0.0127088	0	0.013636	0.0358778	0	0.006979	0.0161529	0.00546209	0.0302149	0	0	0.0329602	0.0110882	0.0210375	0	0.0194547
s__UBA7173 sp001689485	d__Bacteria	p__Bacteroidota	c__Bacteroidia	o__Bacteroidales	f__Muribaculaceae	g__UBA7173	0	0.0732032	0	0	0	0	0	0	0	0.0835285	0	0	0	0	0	0
Unassigned	Unassigned	Unassigned	Unassigned	Unassigned	Unassigned	Unassigned	0.0999217	0.126197	0.114417	0.108023	0.0975315	0.0967121	0.109321	0.0760391	0.102878	0.08531	0.0998444	0.116331	0.071728	0.092036	0.0900887	0.156044
